# Metformin strongly affects gut microbiome composition in high-fat diet-induced type 2 diabetes mouse model of both sexes

**DOI:** 10.1101/2020.10.30.362095

**Authors:** Laila Silamiķele, Ivars Silamiķelis, Monta Ustinova, Zane Kalniņa, Ilze Elbere, Ramona Petrovska, Ineta Kalniņa, Jānis Kloviņš

## Abstract

Effects of metformin, the first-line drug for type 2 diabetes therapy, on gut microbiome composition in type 2 diabetes have been described in various studies both in human subjects and animals. However, the details of the molecular mechanisms of metformin action have not been fully understood. Moreover, there is a significant lack of information on how metformin affects gut microbiome composition in female mice models, as most of the existing studies have focused on males only.

Our study aimed to examine metformin-induced alterations in gut microbiome diversity and composition of high-fat diet-induced type 2 diabetes mouse model, employing a randomized block, factorial study design, and including 24 experimental units allocated to 8 treatment groups. We performed shotgun metagenomic sequencing using DNA obtained from fecal samples representing gut microbiome before and after ten weeks-long metformin treatment.

We identified 100 metformin-related differentially abundant species in high-fat diet-fed mice before and after the treatment, with most of the species abundances increased. In contrast, no significant changes were observed in control diet-fed mice.We also observed sex-specific differences in response to metformin treatment. Males experienced more pronounced changes in metabolic markers, while, in females, the extent of changes in gut microbiome representatives was more marked, indicated by 53 differentially abundant species with more remarkable Log fold changes compared to the combined-sex analysis. Our results suggest that both sexes of animals should be included in future studies focusing on metformin effects on the gut microbiome.
