## Supplementary Data for "Metformin strongly affects gut microbiome composition in high-fat diet-induced type 2 diabetes mouse model of both sexes"

### Sheet: HFD_Met+_aft_vs_HFD_Met+_bef
Species	logFC	AveExpr	t	P.Value	adj.P.Val	B
Lactobacillus kefiranofaciens	2.52161	-0.201439	3.03599	0.00436033	0.0195574	-2.01046
Bacteroides barnesiae	2.46437	0.950199	3.90507	0.000382603	0.00621321	0.0974262
Bacteroides sp. 43_108	2.146	10.1759	4.44441	7.6545e-05	0.00192233	1.42288
Bacteroides vulgatus	2.1383	15.8517	4.50412	6.38492e-05	0.00192233	1.61823
Bacteroides pyogenes	2.09048	7.00049	5.18149	7.92142e-06	0.000604008	3.58405
Mediterranea massiliensis	2.0756	7.15366	4.70549	3.45094e-05	0.00189589	2.18192
Prevotella rara	2.06807	1.51343	4.44429	7.65726e-05	0.00192233	1.54166
uncultured Anaerotruncus sp.	2.0458	6.60202	4.42196	8.19352e-05	0.00192233	1.36226
Bacteroides ovatus	2.00348	8.47601	4.58614	4.97282e-05	0.00189589	1.82905
Bacteroides coprocola	1.9949	6.47019	4.38674	9.1149e-05	0.00198575	1.26376
Bacteroides ilei	1.9638	3.4398	3.51498	0.00117457	0.0100895	-0.925149
Parabacteroides gordonii	1.90209	6.63817	5.70576	1.54192e-06	0.000297151	5.14936
Butyrivibrio crossotus	1.88832	-0.6791	3.14591	0.00325079	0.0159918	-1.74793
Parabacteroides goldsteinii	1.88387	14.2166	5.63093	1.94853e-06	0.000297151	4.93223
Parabacteroides merdae	1.85792	-0.183375	2.9225	0.00587476	0.0245452	-2.25331
Adlercreutzia equolifaciens	1.85082	4.21205	4.46505	7.18975e-05	0.00192233	1.55661
Parabacteroides timonensis	1.77357	3.25884	3.82207	0.000487391	0.00675702	-0.177881
Ruminococcus sp. Zagget7	1.77229	4.2891	5.24818	6.43663e-06	0.000604008	3.80687
Bacteroides salyersiae	1.69282	3.96437	4.62277	4.44619e-05	0.00189589	1.99051
Bacteroides sp. CAG:545	1.55941	2.41236	2.537	0.0155016	0.0488698	-3.15193
Bacteroides eggerthii	1.51588	7.99723	3.85165	0.000447197	0.006495	-0.248511
Culturomica massiliensis	1.51347	6.09142	3.05903	0.00410162	0.0186716	-2.22001
Bacteroides intestinalis	1.5108	16.8522	3.31896	0.00202874	0.0118993	-1.62573
Bacteroides cellulosilyticus	1.5074	9.59427	3.29499	0.00216708	0.0123716	-1.7186
Gabonia massiliensis	1.4693	6.31716	3.36514	0.00178572	0.0115002	-1.47872
Bacteroides sp. CAG:462	1.44325	5.75551	2.96464	0.00526244	0.0223691	-2.43948
Bacteroides helcogenes	1.44233	4.77919	3.49557	0.00124058	0.0100895	-1.05933
Enterorhabdus caecimuris	1.4368	10.2331	3.87115	0.000422469	0.00644265	-0.191545
Bacteroides sartorii	1.40162	11.1881	4.5994	4.77536e-05	0.00189589	1.87068
Bacteroides gallinarum	1.34862	3.83113	2.96332	0.00528058	0.0223691	-2.31072
Firmicutes bacterium CAG:272	1.33245	2.68032	3.37425	0.00174114	0.0115002	-1.33811
Porphyromonas crevioricanis	1.33162	3.54071	2.58091	0.0139284	0.0456793	-3.15934
Bacteroides massiliensis	1.29495	7.71838	4.01723	0.000275137	0.0052448	0.209077
Bacteroidales bacterium M8	1.24887	3.22101	3.42288	0.0015208	0.010787	-1.21418
Bacteroides oleiciplenus	1.17763	11.249	3.1581	0.00314575	0.0159918	-2.06316
Prevotella lascolaii	1.17454	4.58996	3.25868	0.00239379	0.0132746	-1.69101
Lactobacillus farraginis	1.17228	7.65453	3.15267	0.00319216	0.0159918	-2.07631
Bacteroides clarus	1.15485	4.87957	3.36029	0.00180986	0.0115002	-1.50418
Bacteroidales bacterium M6	1.14503	15.8116	3.46207	0.00136294	0.0103954	-1.25951
Enterococcus devriesei	1.12196	5.06789	3.80511	0.000511998	0.00678954	-0.336663
Prevotella sp. CAG:891	1.11651	3.10618	3.17366	0.00301627	0.0158614	-1.86996
Lactobacillus murinus	1.07036	13.1342	2.53592	0.0155422	0.0488698	-3.49195
Enterococcus italicus	1.06232	4.3568	3.21363	0.00270657	0.0147411	-1.85768
Lactococcus plantarum	1.05807	8.37089	3.56428	0.00102174	0.00916557	-1.02425
Streptococcus thermophilus	1.05365	8.46141	3.58913	0.000952162	0.00916557	-0.958537
Enterorhabdus mucosicola	1.05283	10.0288	3.19115	0.00287684	0.0153936	-1.9788
Streptococcus uberis	1.0528	6.96362	3.6954	0.000702802	0.00797266	-0.667723
Lactococcus fujiensis	1.05108	9.79989	3.69107	0.000711606	0.00797266	-0.683965
Leuconostoc pseudomesenteroides	1.04083	5.40962	3.49088	0.00125705	0.0100895	-1.18328
Bacillus azotoformans	1.0404	8.18463	3.73671	0.000624027	0.00793035	-0.562678
Lactococcus garvieae	1.04022	11.5883	3.61222	0.000891611	0.00906471	-0.88598
Lactococcus raffinolactis	1.03859	9.81641	3.58016	0.000976751	0.00916557	-0.98007
Enterococcus timonensis	1.03394	6.18331	3.56664	0.00101493	0.00916557	-1.00051
Bacteroidales bacterium 52_46	1.02456	3.34003	3.01364	0.00462592	0.0204479	-2.25225
Lactococcus lactis	1.01552	17.5848	3.46197	0.00136333	0.0103954	-1.24799
Bacillus bataviensis	1.00147	8.53406	3.43163	0.00148412	0.010787	-1.37227
Bacteroides fragilis	0.975248	8.20997	3.43077	0.00148769	0.010787	-1.3738
Bacteroides congonensis	0.956251	9.52191	2.77621	0.00855774	0.0322236	-2.98069
Lactobacillus paracasei	0.944628	4.94653	2.60708	0.0130621	0.0437797	-3.2959
Streptococcus pseudoporcinus	0.936548	5.45004	3.09188	0.00375776	0.0176326	-2.19346
Enterococcus aquimarinus	0.911321	2.88042	2.75399	0.00905353	0.033269	-2.87463
Bacteroidales bacterium M2	0.906308	9.16221	3.07761	0.00390367	0.0180397	-2.26631
Streptococcus oralis	0.896864	5.51359	2.88835	0.00641927	0.026105	-2.6893
Bacteroidales bacterium M9	0.882897	9.67564	3.49355	0.00124762	0.0100895	-1.21042
Bacteroides acidifaciens	0.864831	14.9114	2.8758	0.006631	0.0264529	-2.71578
Bacteroides caccae	0.827984	6.72099	2.73884	0.00940673	0.0341554	-3.05582
Lactococcus chungangensis	0.788787	4.70617	2.7901	0.00826097	0.031495	-2.88843
Bacteroides caecimuris	0.696238	12.3646	2.75618	0.00900362	0.033269	-3.01125
Lachnospiraceae bacterium A2	-0.717358	11.5144	-2.5279	0.015847	0.0493197	-3.5244
Lachnospiraceae bacterium 10-1	-0.72209	10.2752	-2.63845	0.0120892	0.0419	-3.28979
Lachnospiraceae bacterium 3-1	-0.770312	10.9825	-2.80002	0.00805466	0.0310971	-2.92022
Lachnoclostridium sp. YL32	-0.890749	8.15332	-3.34478	0.0018892	0.0117593	-1.59599
Lachnospiraceae bacterium MD335	-0.89723	10.3681	-3.14731	0.00323859	0.0159918	-2.09116
uncultured Ruminococcus sp.	-0.928038	3.38901	-2.6541	0.0116289	0.0407679	-3.06032
Oscillibacter sp. PC13	-0.950273	4.52441	-2.86931	0.00674299	0.0264529	-2.6943
[Clostridium] methylpentosum	-0.960306	4.00657	-2.59066	0.0135996	0.0450857	-3.27304
Lachnospiraceae bacterium A4	-0.98425	10.5291	-3.37336	0.00174544	0.0115002	-1.5191
uncultured Oscillibacter sp.	-0.998221	4.11807	-2.69343	0.0105434	0.0373922	-3.06421
Dorea sp. 5-2	-1.03686	13.5331	-2.90974	0.00607288	0.0250301	-2.64495
Anaerotruncus sp. G3(2012)	-1.04434	12.9047	-2.51528	0.0163382	0.0498316	-3.54631
Flavonifractor plautii	-1.0479	9.09897	-3.13724	0.0033275	0.0161093	-2.11976
Eubacterium plexicaudatum	-1.0555	10.8304	-3.7097	0.000674507	0.00797266	-0.631505
Roseburia intestinalis	-1.21508	4.21974	-2.71989	0.00986638	0.0354029	-2.99028
Blautia schinkii	-1.22617	3.19033	-2.86805	0.00676501	0.0264529	-2.59479
Faecalicatena contorta	-1.32629	4.96549	-3.29109	0.00219038	0.0123716	-1.66055
Blautia hansenii	-1.34662	4.0322	-3.32981	0.00196897	0.0117752	-1.5052
Enterocloster clostridioformis	-1.42639	4.08834	-3.98414	0.000303335	0.00544219	0.216016
Acetivibrio ethanolgignens	-1.54268	1.75666	-3.11533	0.00352919	0.0168188	-1.95857
Anaerostipes sp. 992a	-1.54312	2.3618	-3.90112	0.000387052	0.00621321	0.0461125
Intestinimonas butyriciproducens	-1.58093	1.71441	-3.33688	0.00193091	0.0117752	-1.34407
Lachnospiraceae bacterium M18-1	-1.62342	11.1261	-2.96666	0.00523459	0.0223691	-2.5214
Mailhella massiliensis	-1.80651	2.33421	-2.61848	0.0127004	0.0430402	-3.0663
[Clostridium] sporosphaeroides	-1.84322	0.0887399	-2.63176	0.0122908	0.0421201	-2.8696
Faecalibacterium prausnitzii	-2.01933	2.03999	-4.16999	0.000174819	0.00355466	0.795986
Desulfomicrobium orale	-2.08079	-1.11136	-2.53707	0.0154988	0.0488698	-3.01866
Campylobacter lanienae	-2.10228	-0.375522	-2.53608	0.0155361	0.0488698	-3.02851
Roseburia hominis	-2.31031	-0.014124	-2.52144	0.0160969	0.0495916	-3.06025
Lachnospiraceae bacterium TF01-11	-2.32965	0.137031	-3.66882	0.000758498	0.0079773	-0.504739
Desulfovibrio fairfieldensis	-2.66226	-1.1602	-3.68126	0.000731917	0.00797266	-0.496923
Hungatella hathewayi	-3.57901	-0.411039	-3.40271	0.00160875	0.0111516	-1.15158

### Sheet: HFD_F_Met+_aft_vs_HFD_F_Met+_bef
Species	logFC	AveExpr	t	P.Value	adj.P.Val	B
Butyrivibrio crossotus	2.98243	-0.6791	3.38664	0.00168227	0.0306649	-1.22336
Bacteroides ilei	2.84928	3.4398	3.08353	0.00384254	0.0342846	-1.88327
Prevotella rara	2.53483	1.51343	3.49616	0.00123852	0.0251832	-0.926684
Bacteroides vulgatus	2.44677	15.8517	3.70259	0.000688434	0.017722	-0.530803
Bacteroides pyogenes	2.42875	7.00049	4.30163	0.000117827	0.00718747	1.09138
Bacteroides sp. 43_108	2.42677	10.1759	3.60853	0.000901031	0.0196296	-0.804399
uncultured Anaerotruncus sp.	2.3863	6.60202	3.69816	0.000697258	0.017722	-0.562402
Mediterranea massiliensis	2.36884	7.15366	3.84699	0.000453296	0.0164581	-0.164578
Parabacteroides goldsteinii	2.34125	14.2166	5.06824	1.1262e-05	0.003022	3.29759
Bacteroides barnesiae	2.33011	0.950199	2.92336	0.00586158	0.0397112	-2.282
Bacteroides ovatus	2.32603	8.47601	3.8233	0.000485647	0.0164581	-0.235595
Parabacteroides gordonii	2.29872	6.63817	4.8857	1.98164e-05	0.003022	2.76584
Bacteroides coprocola	2.29787	6.47019	3.61909	0.000874324	0.0196296	-0.768341
Ruminococcus sp. Zagget7	2.26575	4.2891	4.59245	4.87789e-05	0.00495918	1.94681
Culturomica massiliensis	2.23439	6.09142	2.9945	0.00486537	0.039051	-2.2249
Firmicutes bacterium CAG:272	2.20747	2.68032	3.92911	0.00035658	0.0164581	0.155001
Bacteroides eggerthii	2.14106	7.99723	3.89826	0.000390305	0.0164581	-0.0309126
Bacteroides sp. CAG:462	2.12031	5.75551	2.88798	0.00642544	0.0397112	-2.46592
Bacteroides helcogenes	2.1138	4.77919	3.26614	0.00234544	0.0309307	-1.51176
Parabacteroides timonensis	2.08378	3.25884	2.89966	0.00623385	0.0397112	-2.34919
Bacteroides cellulosilyticus	2.06052	9.59427	3.21921	0.00266583	0.0312722	-1.79942
Bacteroides intestinalis	2.05387	16.8522	3.27943	0.00226162	0.0309307	-1.63167
Bacteroides salyersiae	2.01914	3.96437	3.76747	0.000570979	0.0174149	-0.304816
Gabonia massiliensis	1.90949	6.31716	2.9525	0.00543237	0.0397112	-2.35139
Bacteroides sartorii	1.89332	11.1881	4.47502	6.97533e-05	0.00531869	1.57806
Adlercreutzia equolifaciens	1.83451	4.21205	2.94542	0.00553386	0.0397112	-2.31138
Prevotella lascolaii	1.76709	4.58996	3.28524	0.00222582	0.0309307	-1.50469
[Eubacterium] siraeum	1.65875	1.94115	2.90334	0.00617469	0.0397112	-2.34316
Bacteroides oleiciplenus	1.48712	11.249	2.88292	0.00651003	0.0397112	-2.61779
Enterorhabdus caecimuris	1.47048	10.2331	2.86279	0.00685742	0.0405888	-2.6629
Bacteroidales bacterium 52_46	1.40651	3.34003	2.8876	0.00643175	0.0397112	-2.43721
Lactococcus plantarum	1.35685	8.37089	3.28285	0.00224048	0.0309307	-1.64787
Bacteroides massiliensis	1.35	7.71838	3.01091	0.00465939	0.039051	-2.31392
Enterorhabdus mucosicola	1.30819	10.0288	2.85926	0.00692005	0.0405888	-2.66904
Lactococcus fujiensis	1.29029	9.79989	3.25871	0.00239362	0.0309307	-1.70732
Enterococcus devriesei	1.28394	5.06789	3.10066	0.00367056	0.0340218	-2.05058
Streptococcus uberis	1.28381	6.96362	3.22788	0.00260364	0.0312722	-1.77715
Enterococcus timonensis	1.28288	6.18331	3.16652	0.00307502	0.0327396	-1.91794
Lactococcus lactis	1.27804	17.5848	3.13723	0.00332763	0.0327396	-1.96807
Bacillus bataviensis	1.27772	8.53406	3.14575	0.00325218	0.0327396	-1.98872
Lactococcus garvieae	1.27355	11.5883	3.18332	0.00293853	0.0327396	-1.88659
Lactococcus raffinolactis	1.27095	9.81641	3.15046	0.00321118	0.0327396	-1.9755
Bacillus azotoformans	1.27038	8.18463	3.27597	0.00228317	0.0309307	-1.66474
Streptococcus thermophilus	1.25611	8.46141	3.07468	0.00393429	0.0342846	-2.1621
Streptococcus pseudoporcinus	1.24435	5.45004	2.9319	0.00573256	0.0397112	-2.4634
Leuconostoc pseudomesenteroides	1.21829	5.40962	2.91642	0.00596832	0.0397112	-2.49996
Bacteroides fragilis	1.1872	8.20997	2.99897	0.00480844	0.039051	-2.34297
Bacteroidales bacterium M9	1.03359	9.67564	2.94164	0.00558876	0.0397112	-2.4806
Anaerostipes sp. 992a	-1.64202	2.3618	-2.81284	0.00779535	0.04486	-2.548
Enterocloster clostridioformis	-1.73776	4.08834	-3.38093	0.00170919	0.0306649	-1.28356
Faecalibacterium prausnitzii	-2.18365	2.03999	-3.0996	0.00368105	0.0340218	-1.85894
Desulfovibrio fairfieldensis	-2.96688	-1.1602	-2.89323	0.00633873	0.0397112	-2.29177
Lachnospiraceae bacterium TF01-11	-3.00661	0.137031	-3.2526	0.00243389	0.0309307	-1.512

### Sheet: HFD_M_Met-_bef_vs_HFD_F_Met-_bef
Species	logFC	AveExpr	t	P.Value	adj.P.Val	B
Bacteroides eggerthii	-4.04714	7.99723	-5.55196	2.49421e-06	0.000760734	4.63122

### Sheet: HFD_Met-_bef_vs_CD_Met-_bef
Species	logFC	AveExpr	t	P.Value	adj.P.Val	B
Lactobacillus aviarius	-5.06722	-0.970407	-10.9474	3.40301e-13	1.03792e-10	18.7348
Bacteroidales bacterium M10	-10.3604	10.1987	-9.16395	4.43293e-11	6.76022e-09	15.2412
Prevotella lascolaii	-2.53918	4.58996	-5.6941	1.59921e-06	0.000124715	5.04752
Bacteroidales bacterium H5	-6.85856	0.983989	-5.64999	1.83577e-06	0.000124715	4.99573
Bacteroides oleiciplenus	-2.66138	11.249	-5.61555	2.0445e-06	0.000124715	4.72856
Bacteroidales bacterium M12	-3.12968	8.8597	-5.52851	2.68385e-06	0.000136429	4.4616
Bacteroides helcogenes	-2.55462	4.77919	-5.38556	4.19426e-06	0.00018275	4.10237
Bacteroides intestinalis	-3.04914	16.8522	-5.2776	5.87303e-06	0.000223909	3.72733
Bacteroides cellulosilyticus	-2.99331	9.59427	-5.17237	8.14931e-06	0.000276171	3.37779
Gabonia massiliensis	-2.68474	6.31716	-5.06805	1.12687e-05	0.000343695	3.09273
Bacteroides gallinarum	-2.63664	3.83113	-5.00945	1.3514e-05	0.000347526	3.02983
Acetivibrio ethanolgignens	3.83834	1.75666	4.95343	1.60732e-05	0.00035623	2.96592
Enterorhabdus mucosicola	2.07494	10.0288	5.00567	1.36732e-05	0.000347526	2.87112
Bacteroides ilei	-3.06593	3.4398	-4.93283	1.71307e-05	0.00035623	2.8265
Prevotella sp. BV3P1	-3.11598	3.45927	-4.91664	1.80099e-05	0.00035623	2.77712
Bacteroides sp. CAG:462	-2.89374	5.75551	-4.90469	1.86875e-05	0.00035623	2.62779
Culturomica massiliensis	-2.83422	6.09142	-4.78815	2.67684e-05	0.000480256	2.26526
Porphyromonas crevioricanis	-2.84878	3.54071	-4.72817	3.2189e-05	0.000545425	2.20783
Bacteroidales bacterium M11	-3.22871	3.02268	-4.61845	4.50528e-05	0.000715426	1.9447
Bacteroides togonis	-2.95625	2.9017	-4.58924	4.92589e-05	0.000715426	1.85236
Bacteroides coprophilus	-2.87318	3.78679	-4.60421	4.70579e-05	0.000715426	1.83129
Bacteroides sp. CAG:545	-3.00227	2.41236	-4.28631	0.000123385	0.0016362	1.00189
Prevotella sp. CAG:1031	-1.88467	8.07003	-4.28734	0.000123003	0.0016362	0.748429
[Eubacterium] infirmum	-4.57455	-0.753193	-4.05552	0.000245682	0.00312221	0.478429
Paraprevotella clara	-2.36608	3.51774	-4.02468	0.000269145	0.00328357	0.18013
Bacteroides sartorii	-1.47301	11.1881	-3.81912	0.000491588	0.00576671	-0.57848
Porphyromonas sp. HMSC077F02	1.80761	2.62959	3.71537	0.000663589	0.00722838	-0.587824
Bacteroidales bacterium H6	-1.35797	8.48088	-3.79844	0.000522	0.00589666	-0.641458
Leuconostoc pseudomesenteroides	1.37732	5.40962	3.57692	0.00098577	0.0103676	-1.18874
Lactococcus chungangensis	1.30927	4.70617	3.55418	0.00105141	0.0106893	-1.2196
Enterococcus devriesei	1.30842	5.06789	3.42888	0.00149555	0.0142978	-1.56827
Hungateiclostridiaceae bacterium KB18	-2.12343	11.7233	-3.4278	0.00150009	0.0142978	-1.63141
Streptococcus pseudoporcinus	1.31821	5.45004	3.37968	0.00171513	0.0158519	-1.71294
Enterococcus timonensis	1.23653	6.18331	3.32299	0.00200633	0.0179979	-1.88352
Streptococcus uberis	1.20137	6.96362	3.30798	0.00209102	0.0182217	-1.9416
Bacillus bataviensis	1.20818	8.53406	3.27522	0.00228783	0.019383	-2.04194
Dorea formicigenerans	-3.12978	-0.516564	-3.02692	0.00446635	0.03096	-2.1477
Lactococcus raffinolactis	1.17042	9.81641	3.19774	0.00282595	0.0225544	-2.2386
Lactococcus garvieae	1.1546	11.5883	3.18332	0.00293851	0.0225544	-2.26528
Streptococcus thermophilus	1.1818	8.46141	3.18383	0.00293446	0.0225544	-2.27486
Bacillus azotoformans	1.12032	8.18463	3.18088	0.00295795	0.0225544	-2.28146
Lactococcus lactis	1.16607	17.5848	3.15319	0.00318769	0.0231487	-2.298
Lactococcus fujiensis	1.13553	9.79989	3.16017	0.00312822	0.0231487	-2.33361
Enterococcus aquimarinus	1.39147	2.88042	3.0068	0.00471023	0.0319249	-2.45764
Lactococcus plantarum	1.15373	8.37089	3.0738	0.00394347	0.0279711	-2.5504
Prevotella bergensis	1.87346	2.46102	2.8577	0.00694793	0.0450876	-2.70266
Enterococcus italicus	1.27531	4.3568	2.91402	0.00600568	0.0398203	-2.81425
Streptococcus oralis	1.14713	5.51359	2.84329	0.00721019	0.0458148	-3.04918

### Sheet: HFD_M_Met-_aft_vs_HFD_F_Met-_aft
Species	logFC	AveExpr	t	P.Value	adj.P.Val	B
Bacteroides eggerthii	-3.63935	7.99723	-4.82965	2.35563e-05	0.00718468	2.09396

### Sheet: HFD_Met-_aft_vs_CD_Met-_aft
Species	logFC	AveExpr	t	P.Value	adj.P.Val	B
Lactobacillus aviarius	-4.9445	-0.970407	-10.1314	3.00066e-12	9.152e-10	16.6994
Bacteroidales bacterium M10	-9.80685	10.1987	-8.59099	2.31008e-10	3.52287e-08	13.6333
Parabacteroides goldsteinii	2.20133	14.2166	5.1704	8.19935e-06	0.000833601	3.40032
Parabacteroides gordonii	2.17585	6.63817	4.99818	1.39943e-05	0.000902932	2.87901
Bacteroidales bacterium M12	-2.84592	8.8597	-4.98005	1.48022e-05	0.000902932	2.80504
Ruminococcus sp. Zagget7	2.12396	4.2891	4.62701	4.38899e-05	0.00223107	1.85246
Bacteroidales bacterium M11	-2.85878	3.02268	-4.53869	5.74705e-05	0.00250407	1.65993
Bacteroidales bacterium H5	-5.71231	0.983989	-4.48709	6.72416e-05	0.00256359	1.64969
Acetivibrio ethanolgignens	3.06693	1.75666	4.06575	0.00023835	0.00805068	0.436076
Hungateiclostridiaceae bacterium KB18	-2.54046	11.7233	-4.03127	0.000263957	0.00805068	0.0346902
Prevotella lascolaii	-1.7005	4.58996	-3.98411	0.000303363	0.00841143	-0.0345259
Bacteroides helcogenes	-1.76936	4.77919	-3.87722	0.000415055	0.0105493	-0.345415
Neglecta timonensis	-2.20837	1.78665	-3.71116	0.000671667	0.0128036	-0.518017
Prevotella sp. BV3P1	-2.19587	3.45927	-3.76113	0.000581543	0.0120969	-0.582211
Bacteroides gallinarum	-1.81594	3.83113	-3.75325	0.000594929	0.0120969	-0.639479
Prevotella sp. CAG:1031	-1.68145	8.07003	-3.7907	0.000533846	0.0120969	-0.650953
[Eubacterium] infirmum	-3.9724	-0.753193	-3.60494	0.000910289	0.0154243	-0.717525
uncultured Clostridium sp.	-1.31949	6.85678	-3.65545	0.000788094	0.0141393	-1.00114
Porphyromonas sp. HMSC077F02	1.60353	2.62959	3.51287	0.00118159	0.0168296	-1.16931
Bacteroides ilei	-2.00338	3.4398	-3.52356	0.00114647	0.0168296	-1.22437
Bacteroides oleiciplenus	-1.72341	11.249	-3.57397	0.000994038	0.0159569	-1.23157
Bacteroides togonis	-2.04947	2.9017	-3.50328	0.00121394	0.0168296	-1.23218
Bacteroides salyersiae	1.77314	3.96437	3.48373	0.00128256	0.0170078	-1.31633
Bacteroidales bacterium M8	-1.47533	3.22101	-3.43559	0.00146779	0.0186532	-1.44483
Blautia obeum	-3.04651	-0.866923	-3.22905	0.00259541	0.0283566	-1.61735
Bacteroides sp. CAG:462	-1.94713	5.75551	-3.41958	0.00153488	0.0187256	-1.61885
Gabonia massiliensis	-1.7717	6.31716	-3.38956	0.0016687	0.0195752	-1.71162
Alistipes senegalensis	1.95847	1.81691	3.22794	0.00260323	0.0283566	-1.81304
Firmicutes bacterium CAG:137	-2.0021	0.261733	-3.08214	0.0038568	0.0340256	-2.01917
Alistipes provencensis	1.60757	4.29554	3.1979	0.00282471	0.0287257	-2.12818
Bacteroides intestinalis	-1.88676	16.8522	-3.1978	0.00282548	0.0287257	-2.17423
Bacteroides congonensis	1.40257	9.52191	3.17555	0.00300089	0.0295249	-2.28225
Bacteroides cellulosilyticus	-1.85232	9.59427	-3.16343	0.00310084	0.0295549	-2.30995
Dorea formicigenerans	-3.11121	-0.516564	-2.89471	0.00631431	0.0460486	-2.43286
Culturomica massiliensis	-1.78623	6.09142	-3.09873	0.00368957	0.0340256	-2.45149
Bacteroidales bacterium H6	-1.11442	8.48088	-3.07752	0.00390457	0.0340256	-2.52854
Prevotella rara	1.88174	1.51343	2.89308	0.00634111	0.0460486	-2.58489
Paraprevotella clara	-1.62929	3.51774	-2.96859	0.00520822	0.0429326	-2.64619
Alistipes sp. Zagget8	1.74799	2.53912	2.89871	0.00624919	0.0460486	-2.71974
Bacteroides coprophilus	-1.66682	3.78679	-2.93615	0.00566945	0.044338	-2.75953
Enterorhabdus mucosicola	1.25162	10.0288	2.9734	0.00514289	0.0429326	-2.78147
Streptococcus thermophilus	1.1139	8.46141	2.95596	0.00538331	0.0432081	-2.82619

### Sheet: HFD_Met+_bef_vs_CD_Met-_bef
Species	logFC	AveExpr	t	P.Value	adj.P.Val	B
Lactobacillus aviarius	-5.13488	-0.970407	-11.0896	2.34936e-13	7.16556e-11	19.0464
Bacteroidales bacterium M10	-10.3263	10.1987	-9.2091	3.89906e-11	5.94607e-09	15.367
Bacteroidales bacterium M12	-3.94229	8.8597	-6.97509	2.9649e-08	3.01431e-06	8.8712
Bacteroides oleiciplenus	-3.10101	11.249	-6.55661	1.08248e-07	8.25393e-06	7.60253
Prevotella sp. CAG:1031	-2.78662	8.07003	-6.32266	2.24231e-07	1.36781e-05	6.88953
Bacteroides helcogenes	-3.18338	4.77919	-6.22669	3.025e-07	1.53771e-05	6.68078
Bacteroidales bacterium H5	-7.52996	0.983989	-6.10882	4.3712e-07	1.68092e-05	6.32814
Gabonia massiliensis	-3.31493	6.31716	-6.06838	4.96009e-07	1.68092e-05	6.14988
Bacteroides intestinalis	-3.49549	16.8522	-6.07082	4.92238e-07	1.68092e-05	6.14173
Bacteroidales bacterium H6	-2.12346	8.48088	-5.94008	7.40811e-07	2.25947e-05	5.7152
Bacteroides gallinarum	-3.24702	3.83113	-5.83932	1.01532e-06	2.58613e-05	5.5382
Bacteroides cellulosilyticus	-3.386	9.59427	-5.83863	1.01749e-06	2.58613e-05	5.40918
Prevotella lascolaii	-2.53204	4.58996	-5.64337	1.87414e-06	4.39703e-05	4.89664
Acetivibrio ethanolgignens	4.29831	1.75666	5.58474	2.25128e-06	4.80692e-05	4.80955
Culturomica massiliensis	-3.44273	6.09142	-5.5691	2.36406e-06	4.80692e-05	4.64488
Bacteroides ilei	-3.76702	3.4398	-5.51495	2.80007e-06	4.9721e-05	4.58934
Bacteroides sp. CAG:462	-3.33847	5.75551	-5.49996	2.93435e-06	4.9721e-05	4.43905
Bacteroides sartorii	-2.11797	11.1881	-5.50962	2.84705e-06	4.9721e-05	4.40182
Prevotella sp. BV3P1	-3.6052	3.45927	-5.39569	4.06374e-06	6.52337e-05	4.22207
Bacteroidales bacterium M11	-3.89856	3.02268	-5.37222	4.37244e-06	6.66798e-05	4.17161
Porphyromonas crevioricanis	-3.22826	3.54071	-5.14693	8.82014e-06	0.000128102	3.46631
Hungatella hathewayi	6.6505	-0.411039	5.00763	1.35905e-05	0.000188414	3.12876
Bacteroides coprophilus	-3.23388	3.78679	-4.85602	2.17169e-05	0.000287984	2.60514
Bacteroides sp. CAG:545	-3.45505	2.41236	-4.7076	3.42874e-05	0.000435736	2.23022
Paraprevotella clara	-2.9489	3.51774	-4.68233	3.70503e-05	0.000452013	2.10523
Bacteroides togonis	-2.95906	2.9017	-4.57431	5.15564e-05	0.000604797	1.8111
Lachnospiraceae bacterium 6_1_37FAA	3.34664	-1.96213	4.33367	0.000106988	0.00120857	1.23827
Roseburia sp. 499	2.36698	0.869771	4.31649	0.000112674	0.00122734	1.15872
Merdimonas faecis	2.10921	3.74074	4.25032	0.000137466	0.00144577	0.772918
[Eubacterium] infirmum	-4.62883	-0.753193	-4.11275	0.000207319	0.00197601	0.63253
Bacteroidales bacterium H7	-1.34454	6.17963	-4.17256	0.000173481	0.00176372	0.443244
Lachnospiraceae bacterium M18-1	2.85942	11.1261	4.15292	0.000183948	0.00180981	0.365407
Bacteroides faecichinchillae	-1.47902	6.29749	-3.76344	0.000577663	0.00533901	-0.708673
[Ruminococcus] gnavus	2.96864	0.737818	3.61154	0.00089334	0.00773903	-0.773881
Anaerostipes sp. 992a	1.79775	2.3618	3.6148	0.000885092	0.00773903	-0.902351
Bacteroidales bacterium M8	-1.66329	3.22101	-3.53055	0.00112408	0.00902225	-1.12704
Bacteroidales bacterium M9	-1.14842	9.67564	-3.60372	0.00091346	0.00773903	-1.17714
Bacteroidales bacterium M14	-1.28521	4.95912	-3.54577	0.00107675	0.0088759	-1.2465
Parabacteroides timonensis	-2.04409	3.25884	-3.45499	0.00139024	0.0106006	-1.33894
Marvinbryantia formatexigens	1.45299	3.222	3.46431	0.00135441	0.0105922	-1.35525
Megasphaera sp. BV3C16-1	2.4809	-1.53726	3.26712	0.00233914	0.0165916	-1.53098
Lachnospiraceae bacterium A4	1.23472	10.5291	3.35602	0.00183137	0.0136236	-1.83026
Firmicutes bacterium CAG:124	2.64348	2.2119	3.24534	0.00248265	0.0172093	-1.83068
Anaerotruncus colihominis	1.09877	5.50529	3.29224	0.00218351	0.0158564	-1.95224
Bacteroidales bacterium M6	-1.32367	15.8116	-3.18132	0.00295448	0.0200248	-2.24389
Oscillibacter sp. PC13	1.33051	4.52441	3.15653	0.00315906	0.0209459	-2.25885
Coprococcus sp. CAG:131-related_45_246	3.57324	5.55535	3.10361	0.00364173	0.0231402	-2.31447
Mucispirillum schaedleri	2.8921	12.7006	3.1069	0.0036098	0.0231402	-2.44524
Enterorhabdus mucosicola	1.26838	10.0288	3.0733	0.00394873	0.0245788	-2.55348
Denitrobacterium detoxificans	2.64733	-2.13988	2.81862	0.00768113	0.0418347	-2.56295
Lachnospiraceae bacterium MD335	1.09334	10.3681	3.04069	0.0043063	0.0262684	-2.63068
Hungateiclostridiaceae bacterium KB18	-1.85822	11.7233	-3.00332	0.00475355	0.0284281	-2.71168
Bacteroides sp. CAG:927	-1.23922	6.43224	-2.92993	0.00576208	0.0337968	-2.87313
Lachnoclostridium phocaeense	1.74278	2.52974	2.81897	0.0076741	0.0418347	-2.90285
Dorea sp. 5-2	1.30646	13.5331	2.90838	0.00609431	0.035071	-2.92787
Lachnospiraceae bacterium 10-1	0.976122	10.2752	2.82864	0.00748654	0.0418347	-3.14247
Lachnoclostridium sp. YL32	0.940003	8.15332	2.79774	0.00810175	0.0433515	-3.21783
Eubacterium plexicaudatum	1.00267	10.8304	2.79052	0.00825202	0.0433943	-3.22838

### Sheet: HFD_Met+_bef_vs_CD_Met+_bef
Species	logFC	AveExpr	t	P.Value	adj.P.Val	B
Lactobacillus aviarius	-5.1359	-0.970407	-11.5022	8.13901e-14	2.4824e-11	20.0831
Bacteroidales bacterium M10	-8.82286	10.1987	-8.40647	3.96469e-10	6.04616e-08	13.097
Bacteroides oleiciplenus	-2.96884	11.249	-6.6826	7.32151e-08	7.44353e-06	7.9554
Bacteroides helcogenes	-3.06272	4.77919	-6.24356	2.86982e-07	2.18824e-05	6.71856
Bacteroides intestinalis	-3.30928	16.8522	-6.12278	4.18459e-07	2.5526e-05	6.26692
[Ruminococcus] gnavus	4.9384	0.737818	6.00709	6.00755e-07	2.62351e-05	6.04808
Gabonia massiliensis	-3.08864	6.31716	-5.94233	7.35633e-07	2.62351e-05	5.73987
Bacteroidales bacterium M12	-3.14542	8.8597	-5.92054	7.87522e-07	2.62351e-05	5.62192
Prevotella sp. CAG:1031	-2.4466	8.07003	-5.88942	8.68036e-07	2.62351e-05	5.52976
Bacteroides sartorii	-2.11948	11.1881	-5.86529	9.36091e-07	2.62351e-05	5.45131
Bacteroides cellulosilyticus	-3.19822	9.59427	-5.86186	9.46183e-07	2.62351e-05	5.44366
Prevotella lascolaii	-2.42764	4.58996	-5.67967	1.673e-06	4.25222e-05	4.98315
Bacteroides ilei	-3.72241	3.4398	-5.6223	2.00179e-06	4.69651e-05	4.90234
Bacteroides gallinarum	-2.99031	3.83113	-5.5714	2.34712e-06	5.0659e-05	4.72141
Lachnospiraceae bacterium TF01-11	4.20635	0.137031	5.5166	2.78565e-06	5.29017e-05	4.60085
Bacteroidales bacterium H6	-1.86804	8.48088	-5.55232	2.49142e-06	5.0659e-05	4.49064
Culturomica massiliensis	-3.24031	6.09142	-5.4984	2.94862e-06	5.29017e-05	4.40343
Bacteroides sp. CAG:462	-3.1697	5.75551	-5.4743	3.17926e-06	5.38708e-05	4.33487
Bacteroidales bacterium M11	-3.6793	3.02268	-5.21347	7.17129e-06	0.000115118	3.6941
Prevotella sp. BV3P1	-3.3204	3.45927	-5.12762	9.36555e-06	0.000142825	3.4123
Bacteroidales bacterium H5	-6.31251	0.983989	-5.06949	1.12185e-05	0.000162935	3.308
Bacteroides coprophilus	-3.0709	3.78679	-4.77961	2.74808e-05	0.000380984	2.36213
Acetivibrio ethanolgignens	3.06802	1.75666	4.68617	3.66163e-05	0.000485564	2.13516
Porphyromonas crevioricanis	-2.79563	3.54071	-4.59389	4.85646e-05	0.000617175	1.82021
Hungatella hathewayi	5.27106	-0.411039	4.55432	5.47979e-05	0.000668534	1.81503
Bacteroides sp. CAG:545	-3.17505	2.41236	-4.44042	7.74755e-05	0.000908847	1.4506
Bacteroides togonis	-2.75046	2.9017	-4.37917	9.32584e-05	0.00105347	1.23394
Paraprevotella clara	-2.59755	3.51774	-4.24778	0.000138518	0.00145683	0.835057
Lachnospiraceae bacterium M18-1	2.80821	11.1261	4.33086	0.000107899	0.00117533	0.832133
Merdimonas faecis	1.9331	3.74074	4.19665	0.000161437	0.00164127	0.567084
Dorea sp. 5-2	1.68338	13.5331	3.98798	0.000299924	0.00295087	-0.139537
Oscillibacter sp. PC13	1.59507	4.52441	3.92428	0.00036167	0.00344716	-0.242744
Roseburia sp. 499	1.85248	0.869771	3.77978	0.000550991	0.00494271	-0.366732
Bacteroides faecichinchillae	-1.44525	6.29749	-3.90056	0.000387684	0.00358314	-0.375952
Phocea massiliensis	2.75756	-0.0491549	3.65672	0.000785232	0.00658468	-0.607911
Lachnospiraceae bacterium 6_1_37FAA	2.56415	-1.96213	3.6414	0.000820386	0.00658468	-0.620218
Intestinimonas massiliensis	4.53352	-1.1965	3.56531	0.00101876	0.00776806	-0.834651
Bacteroidales bacterium H7	-1.12284	6.17963	-3.68967	0.000714453	0.00622595	-0.955561
[Eubacterium] infirmum	-3.89482	-0.753193	-3.49752	0.00123377	0.00917807	-0.988178
Bacteroidales bacterium M8	-1.59857	3.22101	-3.59021	0.000949241	0.00742355	-1.00933
Bacteroidales bacterium M14	-1.25011	4.95912	-3.64926	0.000802169	0.00658468	-1.01367
Bacteroidales bacterium M9	-1.0248	9.67564	-3.42022	0.00153212	0.0111261	-1.71932
Lachnoclostridium phocaeense	1.98027	2.52974	3.30955	0.00208203	0.0147679	-1.729
Parabacteroides timonensis	-1.8602	3.25884	-3.24898	0.00245812	0.0166606	-1.89381
Anaerotruncus sp. CAG:390	-2.56621	-0.59766	-3.13515	0.00334625	0.0212626	-1.90226
Anaerotruncus colihominis	1.02397	5.50529	3.27443	0.00229283	0.0158935	-2.05365
Blautia producta	1.86973	2.32551	3.10514	0.00362686	0.0225754	-2.21396
Lachnospiraceae bacterium AD3010	3.50916	0.748989	3.0336	0.00438808	0.0262424	-2.2277
Bacteroidales bacterium M6	-1.25255	15.8116	-3.20142	0.00279788	0.0185512	-2.24611
Desulfovibrio fairfieldensis	2.36743	-1.1602	2.97323	0.0051452	0.0290609	-2.30019
Methanomassiliicoccales archaeon RumEn M1	2.04627	0.305067	2.98344	0.00500896	0.0288252	-2.31549
Proteus mirabilis	4.29269	5.88769	3.14783	0.00323401	0.0209867	-2.3433
Anaerostipes sp. 992a	1.38252	2.3618	3.07946	0.00388442	0.023695	-2.35625
Neglecta timonensis	-1.54805	1.78665	-2.92661	0.00581221	0.0316558	-2.57496
Bacteroides sp. CAG:927	-1.19652	6.43224	-3.00535	0.00472816	0.0277325	-2.74336
Faecalibacterium prausnitzii	1.46913	2.03999	2.86127	0.00688428	0.0362018	-2.81514
Megasphaera sp. BV3C16-1	1.88858	-1.53726	2.71201	0.0100637	0.0487209	-2.86501
Flavonifractor plautii	1.17337	9.09897	2.96086	0.00531469	0.0294724	-2.88468
Staphylococcus xylosus	5.27582	-0.521171	2.72113	0.00983581	0.0487209	-2.89334
Mucispirillum schaedleri	2.54802	12.7006	2.90185	0.00619852	0.0331675	-2.99835
Erysipelotrichaceae bacterium I46	2.06499	4.1745	2.77939	0.00848907	0.0431528	-3.14577
Lachnospiraceae bacterium 10-1	0.91707	10.2752	2.82365	0.0075828	0.0391992	-3.20874
Mediterranea massiliensis	-1.43411	7.15366	-2.71762	0.00992287	0.0487209	-3.44058

### Sheet: HFD_Met+_aft_vs_CD_Met-_aft
Species	logFC	AveExpr	t	P.Value	adj.P.Val	B
Lactobacillus aviarius	-4.94003	-0.970407	-9.3943	2.30943e-11	7.04375e-09	14.7182
Bacteroidales bacterium M10	-9.68349	10.1987	-8.1094	9.53891e-10	1.45468e-07	12.2536
Parabacteroides goldsteinii	2.74206	14.2166	6.05745	5.13241e-07	5.04275e-05	6.12989
Parabacteroides gordonii	2.73686	6.63817	5.97637	6.61344e-07	5.04275e-05	5.87654
Ruminococcus sp. Zagget7	2.63864	4.2891	5.55131	2.49927e-06	0.000152456	4.63457
Bacteroidales bacterium M12	-3.17584	8.8597	-5.2471	6.45832e-06	0.000328298	3.6478
Bacteroidales bacterium M11	-3.30859	3.02268	-4.78281	2.72115e-05	0.00104431	2.41865
Prevotella sp. CAG:1031	-2.25548	8.07003	-4.78067	2.73918e-05	0.00104431	2.249
Hungateiclostridiaceae bacterium KB18	-3.08468	11.7233	-4.64328	4.17577e-05	0.00141512	1.84664
Bacteroides salyersiae	2.39828	3.96437	4.59617	4.82273e-05	0.00147093	1.81176
Enterorhabdus mucosicola	1.90719	10.0288	4.26466	0.000131675	0.003651	0.736211
Bacteroidales bacterium H5	-5.61524	0.983989	-4.14482	0.000188443	0.00442116	0.714321
Bacteroides pyogenes	2.2959	7.00049	4.16534	0.000177261	0.00442116	0.458605
Prevotella rara	2.54767	1.51343	3.94619	0.000339149	0.00738861	0.099923
Prevotella sp. BV3P1	-2.51611	3.45927	-3.91605	0.000370492	0.00753333	-0.0903848
[Eubacterium] infirmum	-4.64592	-0.753193	-3.82137	0.00048838	0.00930975	-0.128079
Lachnospiraceae bacterium 6_1_37FAA	2.9963	-1.96213	3.72492	0.000645584	0.0115825	-0.370066
Bacteroides clarus	1.72639	4.87957	3.61294	0.000889797	0.0150771	-1.01417
uncultured Anaerotruncus sp.	2.24902	6.60202	3.5509	0.00106122	0.0170354	-1.23873
Streptococcus thermophilus	1.40254	8.46141	3.51648	0.00116961	0.0178366	-1.34976
Bacteroides coprophilus	-2.16875	3.78679	-3.46273	0.00136044	0.018399	-1.35512
Bacteroides gallinarum	-1.77047	3.83113	-3.45571	0.00138747	0.018399	-1.39337
Bacteroides oleiciplenus	-1.77852	11.249	-3.48532	0.00127683	0.018399	-1.4216
Staphylococcus xylosus	6.39662	-0.521171	3.28136	0.00224968	0.0236604	-1.5695
Bacteroides helcogenes	-1.64065	4.77919	-3.40123	0.00161539	0.0197078	-1.58622
Enterococcus aquimarinus	1.57625	2.88042	3.3479	0.00187297	0.0211576	-1.59379
Bacteroides ovatus	2.02526	8.47601	3.40473	0.00159971	0.0197078	-1.64157
Streptococcus oralis	1.4433	5.51359	3.38179	0.0017051	0.0200021	-1.66189
Bacteroides eggerthii	1.77529	7.99723	3.32093	0.00201775	0.021979	-1.8609
Firmicutes bacterium CAG_194_44_15	-2.42884	-0.551511	-3.07684	0.00391165	0.0322447	-1.97009
Leuconostoc pseudomesenteroides	1.29182	5.40962	3.16687	0.00307216	0.0298699	-2.20804
Bacteroides vulgatus	2.03541	15.8517	3.1595	0.00313389	0.0298699	-2.22861
uncultured Clostridium sp.	-1.20464	6.85678	-3.16566	0.00308221	0.0298699	-2.24026
Gabonia massiliensis	-1.73692	6.31716	-3.13637	0.00333529	0.0308262	-2.31105
Bacteroides sp. 43_108	2.04707	10.1759	3.12243	0.00346262	0.0310618	-2.36062
Bacteroides coprocola	1.92082	6.47019	3.09871	0.00368978	0.0312607	-2.40597
Alistipes senegalensis	1.87344	1.81691	2.97281	0.00515083	0.036535	-2.40857
Bacteroides togonis	-1.8664	2.9017	-3.01972	0.00455218	0.0347104	-2.41528
Bacteroidales bacterium H6	-1.1883	8.48088	-3.10114	0.00366591	0.0312607	-2.42104
Dorea formicigenerans	-3.38349	-0.516564	-2.87407	0.00666067	0.039759	-2.43227
Enterococcus devriesei	1.23063	5.06789	3.06094	0.00408083	0.0327541	-2.46218
Culturomica massiliensis	-1.8568	6.09142	-3.03556	0.00436524	0.0341384	-2.55671
Lactococcus chungangensis	1.17014	4.70617	3.0086	0.00468791	0.0348117	-2.57142
Bacteroides intestinalis	-1.87381	16.8522	-3.00013	0.00479374	0.0348117	-2.61698
Porphyromonas sp. HMSC077F02	1.40629	2.62959	2.91685	0.00596175	0.039759	-2.6215
[Ruminococcus] gnavus	2.42205	0.737818	2.81536	0.00774531	0.0407297	-2.70664
Bacteroides sp. CAG:462	-1.77272	5.75551	-2.94883	0.00548474	0.0380192	-2.76049
Lactobacillus vaginalis	3.33116	-0.666739	2.7174	0.00992839	0.0469335	-2.81322
Lactococcus fujiensis	1.12026	9.79989	2.89754	0.00626831	0.039759	-2.91474
Streptococcus uberis	1.1207	6.96362	2.89138	0.00636916	0.039759	-2.92165
Lactococcus raffinolactis	1.13784	9.81641	2.88898	0.00640887	0.039759	-2.93508
Bacteroides cellulosilyticus	-1.78526	9.59427	-2.88077	0.0065464	0.039759	-2.95355
Streptococcus pseudoporcinus	1.18266	5.45004	2.85872	0.00692963	0.039759	-2.96088
Enterococcus timonensis	1.12936	6.18331	2.86109	0.00688746	0.039759	-2.97916
Prevotella lascolaii	-1.25849	4.58996	-2.83157	0.00743037	0.039759	-3.00018
Bacillus azotoformans	1.07889	8.18463	2.85388	0.00701666	0.039759	-3.02077
Lactococcus garvieae	1.10978	11.5883	2.84011	0.00726943	0.039759	-3.03993
Bacteroides caccae	1.17011	6.72099	2.83797	0.00730947	0.039759	-3.04225
Bacillus bataviensis	1.12317	8.53406	2.8347	0.00737102	0.039759	-3.06654
Porphyromonas crevioricanis	-1.63464	3.54071	-2.76723	0.00875512	0.0437756	-3.07415
Lactococcus plantarum	1.12713	8.37089	2.7963	0.00813138	0.0420351	-3.15627
uncultured Flavonifractor sp.	1.17811	6.75352	2.78826	0.00829964	0.0421898	-3.16298
Paraprevotella clara	-1.58449	3.51774	-2.71048	0.0101024	0.0469335	-3.19833
Bacteroides ilei	-1.59249	3.4398	-2.71134	0.0100805	0.0469335	-3.20765
Bacteroides acidifaciens	1.11817	14.9114	2.74114	0.0093524	0.0460078	-3.2462
Lactococcus lactis	1.07527	17.5848	2.70055	0.010357	0.0471477	-3.31986
Bacteroides congonensis	1.26646	9.52191	2.70837	0.0101561	0.0469335	-3.35837

### Sheet: HFD_Met+_aft_vs_CD_Met+_aft
Species	logFC	AveExpr	t	P.Value	adj.P.Val	B
Lactobacillus aviarius	-4.57619	-0.970407	-8.65059	1.94195e-10	5.92295e-08	12.898
Bacteroidales bacterium M10	-9.18788	10.1987	-7.67546	3.49986e-09	5.33729e-07	10.9893
Bacteroidales bacterium M12	-3.17014	8.8597	-5.2136	7.16829e-06	0.000728776	3.54935
Parabacteroides goldsteinii	2.12221	14.2166	4.66242	3.93806e-05	0.00290619	1.92493
Ruminococcus sp. Zagget7	2.1291	4.2891	4.60017	4.76424e-05	0.00290619	1.77886
Parabacteroides gordonii	2.0533	6.63817	4.52398	6.0105e-05	0.00305534	1.49812
Prevotella sp. CAG:1031	-1.97797	8.07003	-4.1766	0.000171404	0.00746831	0.485932
Bacteroidales bacterium H5	-5.52957	0.983989	-4.02806	0.000266472	0.00865399	0.400988
Enterorhabdus mucosicola	1.80633	10.0288	4.02496	0.000268925	0.00865399	0.0548778
Streptococcus thermophilus	1.60426	8.46141	4.0068	0.000283737	0.00865399	-0.00107984
Lachnospiraceae bacterium 6_1_37FAA	2.98707	-1.96213	3.71765	0.000659238	0.0178978	-0.388869
[Ruminococcus] gnavus	3.34461	0.737818	3.66267	0.000771969	0.0181116	-0.589414
Bacteroidales bacterium M11	-2.59978	3.02268	-3.69472	0.000704176	0.0178978	-0.641068
uncultured Flavonifractor sp.	1.51473	6.75352	3.5625	0.0010269	0.0223718	-1.21096
Streptococcus oralis	1.50405	5.51359	3.52629	0.00113767	0.0231326	-1.28195
Staphylococcus xylosus	6.54029	-0.521171	3.36628	0.00178008	0.0268089	-1.35917
Bacillus azotoformans	1.32721	8.18463	3.49669	0.00123668	0.0235742	-1.39916
Streptococcus uberis	1.34876	6.96362	3.46888	0.00133715	0.02399	-1.46404
Enterococcus timonensis	1.35868	6.18331	3.43043	0.00148909	0.0252317	-1.55159
Enterococcus devriesei	1.363	5.06789	3.38595	0.00168553	0.0268089	-1.63711
Enterococcus aquimarinus	1.54486	2.88042	3.32096	0.00201758	0.0269548	-1.67163
Lactococcus fujiensis	1.30047	9.79989	3.35317	0.00184586	0.0268089	-1.7746
Lactococcus plantarum	1.3332	8.37089	3.29483	0.00216801	0.0269548	-1.92725
Lactococcus garvieae	1.28919	11.5883	3.28794	0.00220941	0.0269548	-1.93234
Lactococcus raffinolactis	1.30015	9.81641	3.29073	0.00219259	0.0269548	-1.93591
Bacillus bataviensis	1.29369	8.53406	3.25272	0.00243314	0.0285425	-2.03557
Prevotella sp. BV3P1	-2.04857	3.45927	-3.16282	0.0031059	0.0348189	-2.07025
Lactococcus lactis	1.25766	17.5848	3.14848	0.00322835	0.0348189	-2.2449
Leuconostoc pseudomesenteroides	1.27792	5.40962	3.13913	0.00331065	0.0348189	-2.27925
Bacteroidales bacterium H6	-1.18949	8.48088	-3.09403	0.00373628	0.0379855	-2.43589
Streptococcus pseudoporcinus	1.26563	5.45004	3.05713	0.0041224	0.0405591	-2.4815
Bacteroides oleiciplenus	-1.55022	11.249	-3.02958	0.00443504	0.0422715	-2.58349
Bacteroides helcogenes	-1.44821	4.77919	-2.98991	0.00492444	0.0455138	-2.61975
